# Extreme diversity of phage amplification rates and phage-antibiotic interactions revealed by PHORCE

**DOI:** 10.1101/2024.06.07.597930

**Authors:** Yuval Mulla, Janina Müller, Denny Trimcev, Tobias Bollenbach

## Abstract

Growth rate plays a fundamental role in microbiology and serves as an important proxy for fitness in evolution. While high-throughput measurements of bacterial growth rates are easily performed in any microbiology lab, similar methods are lacking for bacteriophages. This gap hinders systematic comparisons of important phage phenotypes, such as their amplification rate in bacterial populations and their bactericidal effect, across different phages and environmental conditions. Here, we show that the amplification rate of lytic phages can be quantified by analyzing bacterial population growth and collapse dynamics under phage predation using a parsimonious mathematical model – an approach termed PHORCE (Phage-Host Observation for Rate estimation from Collapse Events). We found that the resulting phage amplification rate captures the bactericidal effect independent of initial phage and bacterial population sizes and across different growth conditions. Using high-throughput PHORCE, we found that the amplification rates of *Escherichia coli* phages vary widely by more than three orders of magnitude. Furthermore, our approach suggests that phage–antibiotic interactions are predominantly determined by the antibiotic, and not by the phage. In particular, the ribosome-inhibiting antibiotic doxycycline generally showed antagonism with phage amplification, whereas the DNA-damaging antibiotic nitrofurantoin was synergistic. This framework provides a means to quantitatively characterize phage phenotypes and may facilitate future high-throughput phage screens for antibacterial applications.
