## Supplementary Table 1 for "Extreme diversity of phage amplification rates and phage-antibiotic interactions revealed by PHORCE"

### Sheet: sheet 1
Bas##	Phage stock concentration (PFU/ml)	Phage amplification rate (ml-1 h-1)	morphotype	closest relative (BLASTN total score)	coverage	identity	% ANI (coverage x NI)	ICTV genus	Family	Subfamily	ICTV species	Phage (name)	formal name	place of isolation / construction	isolation source	isolated by / obtained from	NCBI GenBank accession	genome size (bp)	coverage	GC content	CDS	tRNAs	inteins	introns	homing endonucleases	primary receptor	terminal receptor	receptor	EcoKI	EcoCFT_I	EcoRI	EcoRV	EcoCFT_II	EcoP1_I	DSMZ collection number
Bas01	2610000000	4.02e-07	siphovirus	RTP (AM156909.1)	0.73	0.8699	63.5027	Rtpvirus	Drexler	Braun	unclassified	Escherichia phage AugustePiccard	vB_EcoS_AugustePiccard	Switzerland: Riehen	horse feces	Alexander Harms	MZ501051	50126	230x	0.448	78	1	0	0	3	LPS / O-antigen?	LptD	n.a.	3	6	16	38	51	68	112879
Bas02	6500000000	3.98e-07	siphovirus	CEB_EC3a (NC_047812.1)	0.77	0.8708	67.0516	Guelphvirus	Drexler	Braun	unclassified	Escherichia phage JeanPiccard	vB_EcoS_JeanPiccard	Switzerland: Riehen	forest puddle	Alexander Harms	MZ501080	47149	174x	0.445	83	1	0	0	2	LPS / O-antigen?	LptD	n.a.	7	7	44	32	58	49	112880
Bas03	10000000000	0.000218	siphovirus	CEB_EC3a (NC_047812.1)	0.74	0.8744	64.7056	Guelphvirus	Drexler	Braun	unclassified	Escherichia phage JulesPiccard	vB_EcoS_JulesPiccard	Switzerland: Basel	sewage plant inflow	Stefanie Schluchter (Summer Science Academy 2019)	MZ501087	47731	114x	0.447	89	1	0	0	0	LPS / O-antigen?	FhuA	n.a.	1	5	38	46	54	53	112881
Bas04	2.63333e+08	4.88e-05	siphovirus	tonnikala (NC_049817.1)	0.97	0.9818	95.2346	Warwickvirus	Drexler	Tempe	unclassified (with tonnikala)	Escherichia phage FritzSarasin	vb_EcoS_FritzSarasin	Switzerland: Basel	sewage plant inflow	Harshal Kumar (Summer Science Academy 2019)	MZ501069	51777	48x	0.448	91	0	0	0	0	LPS / O-antigen?	BtuB	n.a.	0	0	8	0	52	28	112882
Bas05	3300000000	9.03e-05	siphovirus	XY3 (MN781674.1)	0.9	0.9564	86.076	Warwickvirus	Drexler	Tempe	unclassified	Escherichia phage PeterMerian	vB_EcoS_PeterMerian	Switzerland: Basel	Birsig river	Henrietta Caspar (Summer Science Academy 2019)	MZ501101	47775	15x	0.447	80	0	0	0	0	LPS / O-antigen?	FhuA	n.a.	0	1	2	0	43	20	112883
Bas06	1.06667e+09	0.000108	siphovirus	herni (NC_049823.1)	0.91	0.9559	86.9869	Hanrivervirus	Drexler	Tempe	unclassified	Escherichia phage KarlJaspers	vB_EcoS_KarlJaspers	Switzerland: Basel	sewage plant inflow	Olivier Gomez-Dumas (Summer Science Academy 2019)	MZ501090	51474	128x	0.44	89	0	0	0	0	LPS / O-antigen?	BtuB	n.a.	0	1	0	2	40	42	112884
Bas07	11700000000	3.77e-05	siphovirus	PGN590 (NC_049830.1)	0.94	0.9632	90.5408	Hanrivervirus	Drexler	Tempe	unclassified	Escherichia phage JakobBernoulli	vB_EcoS_JakobBernoulli	Switzerland: Basel	sewage plant inflow	Nathalie Galvagno (Summer Science Academy 2019)	MZ501079	51129	136x	0.439	91	0	0	0	1	LPS / O-antigen?	FhuA	n.a.	0	0	1	0	45	34	112885
Bas08	12000000000	1.27e-07	siphovirus	TLS (AY308796.1)	0.9	0.9696	87.264	Tlsvirus	Drexler	Tempe	unclassified	Escherichia phage DanielBernoulli	vB_EcoS_DanielBernoulli	Switzerland: Basel	sewage plant inflow	Enea Maffei	MZ501059	50731	258x	0.432	91	0	0	0	0	LPS / O-antigen?	TolC	n.a.	1	1	56	44	54	40	112886
Bas09	650000000	5.6e-06	siphovirus	W011D (MK778457.1)	0.9	0.9823	88.407	Changchunvirus	Drexler	Tempe	unclassified	Escherichia phage PaulSarasin	vB_EcoS_PaulSarasin	Switzerland: Basel	sewage plant inflow	Edith Baert (Summer Science Academy 2019)	MZ501099	51285	104x	0.464	90	0	0	0	0	LPS / O-antigen?	FhuA	n.a.	1	1	38	24	53	39	112887
Bas10	2800000000	5.41e-05	siphovirus	Henu7 (MN019128.1)	0.92	0.9466	87.0872	unclassified	Drexler	Tempe	unclassified	Escherichia phage IsaakIselin	vB_EcoS_IsaakIselin	Switzerland: Basel	sewage plant inflow	Aurele Lesslauer (Summer Science Academy 2019)	MZ501077	49911	266x	0.482	90	0	0	0	0	LPS / O-antigen?	YncD	n.a.	7	5	16	58	54	54	112888
Bas11	1600000000	1.91e-05	siphovirus	Henu7 (MN019128.1)	0.92	0.9629	88.5868	unclassified	Drexler	Tempe	unclassified	Escherichia phage JohannLBurckhardt	vB_EcoS_JohannLBurckhardt	Switzerland: Riehen	compost	Marco Burkolter	MZ501085	49715	233x	0.486	87	0	0	0	0	LPS / O-antigen?	YncD	n.a.	7	2	20	44	35	62	112889
Bas12	43000000	4.08e-06	siphovirus	SRT8 (NC_042043.1)	0.95	0.9569	90.9055	Sertoctavirus	Drexler	Tuna	unclassified	Escherichia phage BrunoManser	vB_EcoS_BrunoManser	Switzerland: Basel	sewage plant inflow	Fiona Gerster (Summer Science Academy 2019)	MZ501053	49298	304x	0.481	84	0	0	0	0	LPS / O-antigen?	FhuA	n.a.	2	1	64	52	25	44	112890
Bas13	1100000000	2.1e-05	siphovirus	phi2013 (MT427400.1)	0.95	0.9386	89.167	Tunavirus	Drexler	Tuna	unclassified	Escherichia phage LeonhardEuler	vB_EcoS_LeonhardEuler	Switzerland: Basel	sewage plant inflow	Alexander Harms	MZ501092	50192	164x	0.458	83	0	0	0	0	LPS / O-antigen?	FhuA	n.a.	0	0	2	50	45	46	112891
Bas14	5400000000	6.27e-06	siphovirus	Sodalis SO-1 (GQ502199.1)	0.93	0.9394	87.3642	Dhillonvirus	Sipho	Dhillon (genus)	unclassified	Escherichia phage TheodorHerzl	vB_EcoS_TheodorHerzl	Switzerland: Basel	sewage plant inflow	Valentin Druelle	MZ501107	43627	172x	0.544	63	0	0	0	1	LPS / O-antigen?	LptD	n.a.	0	0	4	30	45	69	112892
Bas15	5800000000	6.97e-05	siphovirus	PTXU06 (MK373789.1)	0.92	0.928	85.376	Dhillonvirus	Sipho	Dhillon (genus)	unclassified	Escherichia phage PaulFeyerabend	vB_EcoS_PaulFeyerabend	Switzerland: Dietikon	sewage plant inflow	Sarah Michaelis and Hubert Hilbi	MZ501097	44550	209x	0.544	64	0	0	0	1	LPS / O-antigen?	FhuA	n.a.	1	1	10	26	53	71	112893
Bas16	8000000000	9.65e-05	siphovirus	PTXU06 (MK373789.1)	0.93	0.9213	85.6809	Dhillonvirus	Sipho	Dhillon (genus)	unclassified	Escherichia phage GeorgBuechner	vB_EcoS_GeorgBuechner	Switzerland: Dietikon	sewage plant inflow	Sarah Michaelis and Hubert Hilbi	MZ501070	44295	213x	0.546	64	0	0	0	1	LPS / O-antigen?	FhuA	n.a.	0	0	8	38	51	67	112894
Bas17	640000000	1.27e-06	siphovirus	PTXU06 (MK373789.1)	0.9	0.9113	82.017	Dhillonvirus	Sipho	Dhillon (genus)	unclassified	Escherichia phage KarlBarth	vB_EcoS_KarlBarth	Switzerland: Basel	sewage plant inflow	Marco Burkolter	MZ501088	43104	261x	0.546	65	0	0	0	1	LPS / O-antigen?	FhuA	n.a.	0	2	6	42	54	75	112895
Bas18	28000000000	9.09e-08	siphovirus	slur06 (LN881731.1)	0.95	0.9486	90.117	Dhillonvirus	Sipho	Dhillon (genus)	unclassified	Escherichia phage Oekolampad	vB_EcoS_Oekolampad	Switzerland: Basel	sewage plant inflow	Enea Maffei	MZ501095	44882	270x	0.545	65	0	0	0	1	LPS / O-antigen?	LptD	n.a.	0	0	10	30	48	80	112896
Bas19	1800000000	8.87e-08	siphovirus	SP8 (MT682705.1)	0.91	0.9634	87.6694	Nonagvirus	Sipho	Queuo	unclassified	Escherichia phage ChristophMerian	vB_EcoS_ChristophMerian	Switzerland: Basel	sewage plant inflow	Valentin Druelle	MZ501057	58073	244x	0.435	93	0	0	0	0	LPS / O-antigen?	LptD	n.a.	0	2	32	42	96	102	112897
Bas20	8000000000	1.78e-07	siphovirus	HdSG1 (MK373795.1)	0.86	0.9456	81.3216	Nonagvirus	Sipho	Queuo	unclassified	Escherichia phage FritzHoffmann	vB_EcoS_FritzHoffmann	Switzerland: Basel	hospital sewage	Alexander Harms	MZ501068	59834	174x	0.435	92	0	0	0	1	LPS / O-antigen?	LptD	n.a.	1	0	24	46	100	106	112898
Bas21	1.90667e+09	7.47e-06	siphovirus	SLUR25 (LT907986.1)	0.97	0.9737	94.4489	Seuratvirus	Sipho	Queuo	unclassified	Escherichia phage GottfriedDienst	vB_EcoS_GottfriedDienst	Switzerland: Basel	sewage plant inflow	Enea Maffei	MZ501071	56589	314x	0.447	95	0	0	0	0	LPS / O-antigen?	LamB	n.a.	0	3	10	34	111	81	112899
Bas22	5000000000	3.78e-06	siphovirus	SLUR75 (R025197.1)	0.91	0.9214	83.8474	Seuratvirus	Sipho	Queuo	unclassified	Escherichia phage KurtStettler	vB_EcoS_KurtStettler	Switzerland: Basel	sewage plant inflow	Marco Burkolter	MZ501091	58567	185x	0.447	95	0	0	0	0	LPS / O-antigen?	LamB	n.a.	0	4	10	26	124	85	112900
Bas23	92000000	2.23e-06	siphovirus	SLUR75 (R025197.1)	0.94	0.9386	88.2284	Seuratvirus	Sipho	Queuo	unclassified	Escherichia phage WildeMaa	vB_EcoS_WildeMaa	Switzerland: Basel	sewage plant inflow	Marco Burkolter	MZ501112	60092	338x	0.443	97	0	0	0	1	LPS / O-antigen?	LamB	n.a.	0	1	10	38	121	95	112901
Bas24	2800000000	2.71e-05	siphovirus	SLUR75 (R025197.1)	0.92	0.9537	87.7404	Seuratvirus	Sipho	Queuo	unclassified	Escherichia phage SeppeHuegi	vB_EcoS_SeppeHuegi	Switzerland: Lenzerheide	sewage plant inflow	Enea Maffei	MZ501104	60068	77x	0.447	96	0	0	0	1	LPS / O-antigen?	LamB	n.a.	0	3	10	38	122	82	112902
Bas25	1560000000	1.74e-07	siphovirus	Aeromonas DO4 (MH230177.1)	0.86	0.9316	80.1176	Seuratvirus	Sipho	Queuo	unclassified	Escherichia phage VogelGryff	vB_EcoS_VogelGryff	Switzerland: Basel	sewage plant inflow	Enea Maffei	MZ501110	58342	124x	0.442	88	0	0	0	2	LPS / O-antigen?	LptD	n.a.	1	5	10	36	115	92	112903
Bas26	7200000000	4.98e-07	siphovirus	100268_sal2 (KU927497.2)	0.93	0.9738	90.5634	Eseptimavirus	Demerec	Markadams	unclassified	Escherichia phage GreteKellenberger	vB_EcoS_GreteKellenberger	Switzerland: Basel	dirty pond water	Laura Mourelo (Summer Science Academy 2019)	MZ501072	114196	240x	0.402	179	30	0	0	3	LPS / O-antigen	BtuB	n.a.	9	1	32	90	129	139	112904
Bas27	710000000	9.84e-07	siphovirus	SB9 (MK867835.1)	0.85	0.8685	73.8225	Eseptimavirus	Demerec	Markadams	unclassified	Escherichia phage TrudiGerster	vB_EcoS_TrudiGerster	Switzerland: Basel	dirty pond water	Laura Mourelo (Summer Science Academy 2019)	MZ501108	114179	71x	0.407	169	31	0	0	3	LPS / O-antigen	BtuB	n.a.	12	6	24	88	131	145	112905
Bas28	330000000	2.76e-06	siphovirus	Ace (MT833283.1)	0.93	0.981	91.233	Eseptimavirus	Demerec	Markadams	unclassified	Escherichia phage IrmaTschudi	vB_EcoS_IrmaTschudi	Switzerland: Basel	sewage plant inflow	Susan Yusofy (Summer Science Academy 2019)	MZ501076	115446	203x	0.401	182	28	0	0	6	LPS / O-antigen	BtuB	n.a.	6	3	28	78	127	130	112906
Bas29	13600000000	9.97e-06	siphovirus	EASG3 (MK373799.1)	0.82	0.9076	74.4232	Eseptimavirus	Demerec	Markadams	unclassified	Escherichia phage SuperGirl	vB_EcoS_SuperGirl	Switzerland: Lenzerheide	sewage plant inflow	Enea Maffei	MZ501105	110821	170x	0.401	180	29	0	0	2	LPS / O-antigen	BtuB	n.a.	7	4	40	80	109	120	112907
Bas30	12500000000	7.49e-06	siphovirus	100268_sal2 (KU927497.2)	0.87	0.9721	84.5727	Eseptimavirus	Demerec	Markadams	unclassified	Escherichia phage TrudiRoth	vB_EcoS_TrudiRoth	Switzerland: Basel	sewage plant inflow	Olivier Gomez-Dumas (Summer Science Academy 2019)	MZ501109	114488	64x	0.397	182	24	0	0	8	LPS / O-antigen	BtuB	n.a.	8	4	36	70	127	127	112908
Bas31	3800000000	0.000153	siphovirus	pork29 (MF431732.1)	0.89	0.9189	81.7821	Tequintavirus	Demerec	Markadams	unclassified	Escherichia phage DaisyDussoix	vB_EcoS_DaisyDussoix	Switzerland: Basel	sewage plant inflow	Susan Yusofy (Summer Science Academy 2019)	MZ501058	113532	98x	0.39	169	24	0	0	7	LPS / O-antigen	BtuB	n.a.	5	4	20	18	113	124	112909
Bas32	1240000000	5.23e-05	siphovirus	saus111K (MF431734.1)	0.87	0.9651	83.9637	Tequintavirus	Demerec	Markadams	unclassified	Escherichia phage IrisVonRoten	vB_EcoS_IrisVonRoten	Switzerland: Basel	sewage plant inflow	Enea Maffei	MZ501075	112239	78x	0.39	172	26	0	0	8	LPS / O-antigen	BtuB	n.a.	7	5	18	6	117	129	112910
Bas33	1.28667e+08	4.09e-06	siphovirus	SSP1 (NC_047881.1)	0.84	0.9574	80.4216	Tequintavirus	Demerec	Markadams	unclassified	Escherichia phage HildyBeyeler	vB_EcoS_HildyBeyerler	Switzerland: Basel	sewage plant inflow	Enea Maffei	MZ501074	111607	81x	0.391	170	23	1	0	7	LPS / O-antigen	BtuB	n.a.	8	2	28	4	124	127	112911
Bas34	17000000000	1.6e-06	siphovirus	NBEco002 (NC_048855.1)	0.83	0.9475	78.6425	Tequintavirus	Demerec	Markadams	unclassified	Escherichia phage SelmaRatti	vB_EcoS_SelmaRatti	Switzerland: Basel	sewage plant inflow	Valentin Druelle	MZ501103	107080	473x	0.388	155	12	3	0	9	LPS / O-antigen	BtuB	n.a.	7	5	28	4	112	124	112912
Bas35	3.23333e+08	4.89e-06	myovirus	G29-2 (MK327940.1)	0.97	0.9942	96.4374	Tequatrovirus	Myo	T-even	unclassified (with G29-2)	Escherichia phage WilhelmHis	vB_EcoM_WilhelmHis	Switzerland: Basel	Rhine river bank	Olivia Schmid (Summer Science Academy 2019)	MZ501113	166861	104x	0.354	277	11	0	1	4	Tsx	LPS (deep core)	n.a.	5	10	142	52	169	214	112913
Bas36	130000000	4.71e-06	myovirus	O157 typing phage 7 (KP869105.1)	0.93	0.9486	88.2198	Tequatrovirus	Myo	T-even	unclassified	Escherichia phage Paracelsus	vB_EcoM_Paracelsus	Switzerland: Riehen	stream water	Julia and Johann Harms	MZ501096	167732	34x	0.354	272	11	0	1	5	Tsx	LPS (deep core)	n.a.	6	8	140	56	162	217	112914
Bas37	600000000	3.26e-05	myovirus	JK08 (LR877332.1)	0.97	0.9787	94.9339	Tequatrovirus	Myo	T-even	unclassified	Escherichia phage KarlGJung	vB_EcoM_KarlGJung	Switzerland: Basel	sewage plant inflow	Valentin Druelle	MZ501089	167832	109x	0.354	272	10	0	1	6	Tsx	LPS (deep core)	n.a.	4	7	132	50	163	212	112915
Bas38	8.73333e+07	2.52e-06	myovirus	OE5505 (MK373785.1)	0.94	0.9747	91.6218	Tequatrovirus	Myo	T-even	unclassified	Escherichia phage AugustSocin	vB_EcoM_AugustSocin	Switzerland: Lenzerheide	sewage plant inflow	Enea Maffei	MZ501052	167411	86x	0.354	273	9	0	0	7	OmpF	LPS (deep core)	n.a.	3	12	132	56	186	225	112916
Bas39	200000000	3.95e-06	myovirus	R5505 (MK373786.1)	0.96	0.9748	93.5808	Tequatrovirus	Myo	T-even	unclassified	Escherichia phage FriedrichMiescher	vB_EcoM_FriedrichMiescher	Switzerland: Basel	sewage plant inflow	Aaliyah Fripp (Summer Science Academy 2019)	MZ501066	169509	58x	0.354	281	11	0	0	6	Tsx	LPS (deep core)	n.a.	5	8	136	44	179	219	112917
Bas40	10000000	1.01e-05	myovirus	O157 typing phage 7 (KP869105.1)	0.95	0.9719	92.3305	Tequatrovirus	Myo	T-even	unclassified	Escherichia phage FelixPlatter	vB_EcoM_FelixPlatter	Switzerland: Basel	sewage plant inflow	Enea Maffei	MZ501065	164714	87x	0.355	267	11	0	0	4	OmpC	LPS (deep core)	n.a.	5	11	140	48	170	208	112918
Bas41	2000000	8.16e-08	myovirus	teqhad (MN895434.1)	0.98	0.9791	95.9518	Tequatrovirus	Myo	T-even	unclassified (with teqhad)	Escherichia phage FriedrichZschokke	vB_EcoM_FriedrichZschokke	Switzerland: Basel	sewage plant inflow	Luc Willi	MZ501067	165574	84x	0.354	276	11	0	0	3	OmpC	LPS (deep core)	n.a.	7	9	134	46	173	208	112919
Bas42	28000000	7.2e-06	myovirus	Sf23 (MF158046.1)	0.94	0.9535	89.629	Tequatrovirus	Myo	T-even	unclassified (with Sf23)	Escherichia phage AndreasVesalius	vB_EcoM_AndreasVesalius	Switzerland: Basel	Rhine river	Alexander Harms	MZ501050	168255	32x	0.355	277	10	0	0	6	OmpC	LPS (deep core)	n.a.	4	8	138	44	184	208	112920
Bas43	116000000	8.66e-06	myovirus	RB18 (MH553563.1)	0.95	0.9706	92.207	Tequatrovirus	Myo	T-even	unclassified	Escherichia phage TadeuszReichstein	vB_EcoM_TadeuszReichstein	Switzerland: Basel	Rhine river	Alexander Harms	MZ501106	166115	87x	0.354	271	10	0	1	10	Tsx	LPS (deep core)	n.a.	3	8	142	50	190	221	112921
Bas44	107000000	2.52e-05	myovirus	R5505 (MK373786.1)	0.98	0.9754	95.5892	Tequatrovirus	Myo	T-even	unclassified (with R5505)	Escherichia phage AdolfPortmann	vB_EcoM_AdolfPortmann	Switzerland: Basel	Rhine river	Alexander Harms	MZ501046	166773	100x	0.355	275	11	0	0	5	OmpC	LPS (deep core)	n.a.	6	8	134	48	166	216	112922
Bas45	7.66667e+07	5.63e-06	myovirus	R5505 (MK373786.1)	0.94	0.9687	91.0578	Tequatrovirus	Myo	T-even	unclassified	Escherichia phage PaulHMueller	vB_EcoM_PaulHMüller	Switzerland: Basel	sewage plant inflow	Alexander Harms	MZ501098	170053	65x	0.356	278	8	0	1	7	OmpA	LPS (deep core)	n.a.	5	10	148	64	170	227	112923
Bas46	1.35333e+08	2e-06	myovirus	PhAPEC2 (KF562341.1)	0.97	0.9707	94.1579	Mosigvirus	Myo	T-even	unclassified	Escherichia phage ChristianSchoenbein	vB_EcoM_ChristianSchoenbein	Switzerland: Basel	sewage plant inflow	Alexander Harms	MZ501056	169031	81x	0.377	269	2	0	0	2	OmpF	LPS (deep core)	n.a.	4	13	192	180	169	305	112924
Bas47	20000000	4.03e-05	myovirus	Shf125875 (KM407600.1)	0.99	0.9709	96.1191	Mosigvirus	Myo	T-even	Shigella virus UTAM	Escherichia phage AlbertHofmann	vB_EcoM_AlbertHofmann	Switzerland: Basel	sewage plant inflow	Alexander Harms	MZ501047	168968	77x	0.377	271	2	0	0	2	OmpF	LPS (deep core)	n.a.	9	13	182	170	164	309	112925
Bas48			myovirus	pangalan (MN850627.1)	0.99	0.9808	97.0992	Vequintavirus	Myo	Vequinta	unclassified (with pangalan)	Escherichia phage CarlMeissner	vB_EcoM_CarlMeissner	Switzerland: Basel	sewage plant inflow	Enea Maffei	MZ501054	137623	67x	0.437	229	6	0	0	1	ECA?	first Glc of LPS outer core	n.a.	14	4	34	84	288	191	112926
Bas49	2400000000	7.88e-08	myovirus	O157 typing phage 5 (KP869103.1)	0.95	0.9697	92.1215	Vequintavirus	Myo	Vequinta	unclassified	Escherichia phage EmilHeitz	vB_EcoM_EmilHeitz	Switzerland: Riehen	stream water	Julia and Johann Harms	MZ501062	139980	130x	0.437	227	6	0	2	5	ECA?	first Glc of LPS outer core	n.a.	17	5	40	98	293	214	112927
Bas50			myovirus	O157 typing phage 5 (KP869103.1)	0.96	0.9627	92.4192	Vequintavirus	Myo	Vequinta	unclassified	Escherichia phage DrSchubert	vB_EcoM_DrSchubert	Switzerland: Riehen	Wenkenpark pond	Dr. Thomas Schubert	MZ501060	138240	84x	0.434	228	6	0	1	4	ECA?	first Glc of LPS outer core	n.a.	10	4	30	90	295	208	112928
Bas51	240000000		myovirus	O157 typing phage 5 (KP869103.1)	0.95	0.9572	90.934	Vequintavirus	Myo	Vequinta	unclassified	Escherichia phage WalterGehring	vB_EcoM_WalterGehring	Switzerland: Basel	sewage plant inflow	Enea Maffei	MZ501111	140659	80x	0.436	230	6	0	3	7	ECA?	first Glc of LPS outer core	n.a.	13	6	42	104	310	225	112929
Bas52			myovirus	bov10K2 (MT884008.2)	0.98	0.9743	95.4814	Vequintavirus	Myo	Vequinta	unclassified (with bov10K2)	Escherichia phage RudolfGeigy	vB_EcoM_RudolfGeigy	Switzerland: Basel	sewage plant inflow	Enea Maffei	MZ501102	137380	79x	0.437	225	6	0	4	1	ECA?	first Glc of LPS outer core	n.a.	14	6	38	92	300	204	112930
Bas53	75000000	5.15e-06	myovirus	bov10K2 (MT884008.2)	0.99	0.9638	95.4162	Vequintavirus	Myo	Vequinta	unclassified (with bov10K2)	Escherichia phage JohannBauhin	vB_EcoM_JohannBauhin	Switzerland: Basel	sewage plant inflow	Enea Maffei	MZ501083	135602	63x	0.436	223	6	0	1	1	ECA?	first Glc of LPS outer core	n.a.	15	4	42	102	294	202	112931
Bas54	1.56667e+09	8.66e-08	myovirus	bov25_3 (MT884011.2)	0.98	0.9769	95.7362	Vequintavirus	Myo	Vequinta	unclassified (with bov10K2)	Escherichia phage MaxBurger	vB_EcoM_MaxBurger	Switzerland: Lenzerheide	sewage plant inflow	Enea Maffei	MZ501093	136346	82x	0.435	221	6	0	2	4	ECA?	first Glc of LPS outer core	n.a.	11	4	32	98	279	201	112932
Bas55	18000000	9.53e-08	myovirus	nomine (MN850649.1)	0.99	0.9702	96.0498	Vequintavirus	Myo	Vequinta	unclassified (with nomine)	Escherichia phage JeffSchatz	vB_EcoM_JeffSchatz	Switzerland: Basel	Rhine river	Miguel Sanchez (Summer Science Academy 2019)	MZ501082	135630	73x	0.437	223	6	0	0	1	ECA?	first Glc of LPS outer core	n.a.	12	6	38	98	306	218	112933
Bas56			myovirus	isim (MN850597.1)	0.98	0.9736	95.4128	Vequintavirus	Myo	Vequinta	unclassified (with isim)	Escherichia phage AlexBoehm	vB_EcoM_AlexBoehm	Switzerland: Basel	sewage plant inflow	Enea Maffei	MZ501048	135345	78x	0.438	221	6	0	2	2	ECA?	first Glc of LPS outer core	n.a.	11	5	26	110	291	204	112934
Bas57			myovirus	isim (MN850597.1)	0.99	0.9706	96.0894	Vequintavirus	Myo	Vequinta	unclassified (with isim)	Escherichia phage MaxTheCat	vB_EcoM_MaxTheCat	Switzerland: Basel	sewage plant inflow	Luc Willi	MZ501094	135061	67x	0.436	225	6	0	1	1	ECA?	first Glc of LPS outer core	n.a.	14	6	32	92	299	206	112935
Bas58			myovirus	CM1 (MK962749.1)	0.98	0.9706	95.1188	Vequintavirus	Myo	Vequinta	unclassified (with CM1)	Escherichia phage HeinrichReichert	vB_EcoM_HeinrichReichert	Switzerland: Basel	sewage plant inflow	Leon Bondi (Summer Science Academy 2019)	MZ501073	136906	36x	0.436	225	6	0	3	5	ECA?	first Glc of LPS outer core	n.a.	9	4	38	98	287	198	112936
Bas59	8000000000	4.67e-08	myovirus	CM1 (MK962749.1)	0.97	0.9641	93.5177	Vequintavirus	Myo	Vequinta	unclassified	Escherichia phage EduardKellenberger	vB_EcoM_EduardKellenberger	Switzerland: Basel	sewage plant inflow	Charlotte Loeffler (Summer Science Academy 2019)	MZ501061	131526	105x	0.437	208	6	0	0	2	ECA?	first Glc of LPS outer core	n.a.	15	5	34	102	296	209	112937
Bas60	2600000000	2.28e-05	myovirus	alia (MN850632.1)	0.95	0.9831	93.3945	unclassified	Myo	Myo (fam)	unclassified	Escherichia phage PaulScherrer	vB_EcoM_PaulScherrer	Switzerland: Riehen	rotting plant waste	Alexander Harms	MZ501100	150425	107x	0.375	264	14	2	1	0	ECA	first Glc of LPS outer core	n.a.	12	9	68	108	221	131	112938
Bas61			myovirus	outra (MN850645.1)	0.98	0.9886	96.8828	unclassified	Myo	Myo (fam)	unclassified	Escherichia phage EmilieFrey	vB_EcoM_EmilieFrey	Switzerland: Reinach	Birs river	Yannik Heyer	MZ501063	146666	90x	0.374	264	14	0	0		ECA	first Glc of LPS outer core	n.a.	12	7	70	100	212	114	112939
Bas62	1200000000	2.37e-05	myovirus	alia (MN850632.1)	0.98	0.9717	95.2266	unclassified	Myo	Myo (fam)	unclassified	Escherichia phage JohannJBalmer	vB_EcoM_JohannJBalmer	Switzerland: Basel	Rhine river	Patrick Sauer	MZ501084	144831	111x	0.374	258	14	1	1		ECA	first Glc of LPS outer core	n.a.	14	8	68	120	213	117	112940
Bas63	960000000	0.000247	myovirus	LMP33 (MK482689.1)	0.96	0.9548	91.6608	Felixounavirus	Myo	Myo (fam)	unclassified	Escherichia phage JohannRWettstein	vB_EcoM_JohannRWettstein	Switzerland: Basel	Rhine river	Alexander Harms	MZ501086	87100	119x	0.39	136	25	0	1	2	n.a.	n.a.	rough LPS	9	9	0	82	166	177	112941
Bas64	2000000000	8.99e-05	podovirus	PHB20 (MN481366.1)	0.92	0.9206	84.6952	Teseptimavirus	Autograph	Studier	unclassified	Escherichia phage JeanTinguely	vB_EcoP_JeanTinguely	Switzerland: Basel	sewage plant inflow	Alexander Harms	MZ501081	39842	127x	0.485	51	0	0	1	3	n.a.	n.a.	rough LPS	4	2	0	2	94	131	112942
Bas65			podovirus	T7 (AY264774.1)	0.91	0.935	85.085	Teseptimavirus	Autograph	Studier	unclassified	Escherichia phage JacobBurckhardt	vB_EcoP_JacobBurckhardt	Switzerland: Basel	sewage plant inflow	Alexander Harms	MZ501078	39451	232x	0.487	50	0	0	0	2	n.a.	n.a.	rough LPS	4	0	0	0	85	119	112943
Bas66	54000000	0.000166	podovirus	n.a.	n.a.	n.a.	n.a.	Teetrevirus	Autograph	Studier	Escherichia virus T3	Escherichia phage T3K12	vB_EcoP_T3K12	Switzerland: Basel	n.a. (laboratory engineering)	reference phage / Marco Burkolter	n.a.	38194	n.a.	0.499	46	0	0	0	1	n.a.	n.a.	rough LPS	4	5	0	10	84	156	112944
Bas67			podovirus	PhiV-1 (MT542512.1)	0.95	0.9208	87.476	Berlinvirus	Autograph	Studier	unclassified	Escherichia phage ErnstBeyeler	vB_EcoP_ErnstBeyeler	Switzerland: Basel	sewage plant inflow	Alexander Harms	MZ501064	39315	271x	0.49	48	0	0	0	2	n.a.	n.a.	rough LPS	5	3	0	0	118	134	112945
Bas68	21000000	0.000136	podovirus	PhiV-1 (MT542512.1)	0.99	0.9348	92.5452	Berlinvirus	Autograph	Studier	unclassified	Escherichia phage CarlSpitteler	vB_EcoP_CarlSpitteler	Switzerland: Basel	hospital sewage	Alexander Harms	MZ501055	39466	225x	0.487	49	0	0	0	1	n.a.	n.a.	rough LPS	5	5	0	0	116	142	112946
Bas69			podovirus	PMBT57 (MG770228.1)	1	0.9912	99.12	Enquatrovirus	Schito	Enquatro	unclassified (with PMBT57)	Escherichia phage AlfredRasser	vB_EcoP_AlfredRasser	Switzerland: Basel	sewage plant inflow	Valentin Druelle	MZ501049	70849	217x	0.413	82	4	0	1	2	ECA	NfrA?	n.a.	6	5	0	0	83	147	112947
